# Single-cell atlas of major haematopoietic tissues sheds light on blood cell formation from embryonic endothelium

**DOI:** 10.1101/774547

**Authors:** Maya Shvartsman, Polina V. Pavlovich, Morgan Oatley, Kerstin Ganter, Rachel McKernan, Radvile Prialgauskaite, Artem Adamov, Konstantin Chukreev, Nicolas Descostes, Andreas Buness, Nina Cabezas-Wallscheid, Christophe Lancrin

## Abstract

The Yolk Sac (YS) and Aorta-Gonad-Mesonephros (AGM) are two major haematopoietic regions during embryonic development. Interestingly, AGM is the only one generating haematopoietic stem cells (HSCs). To identify the difference between AGM and YS, we compared them using single-cell RNA sequencing between 9.5 and 11.5 days of mouse embryonic development and identified cell populations using CONCLUS, a new computational tool. The AGM was the only one containing neurons and a specific mesenchymal population, while the YS major component was an epithelial population expressing liver marker genes. In addition, the YS contained a major endothelial population expressing Stab2, a hyaluronan receptor, also highly expressed by liver endothelium. We demonstrated that the YS haematopoietic potential was restricted to Stab2-negative cells and that ectopic expression of Stab2 could reduce blood cell formation from endothelium. Our results indicate that the AGM is a tissue more favourable to HSCs development than the YS because of its microenvironment and the nature of its endothelial cells.
