## Supplementary material for "Single-cell atlas of major haematopoietic tissues sheds light on blood cell formation from embryonic endothelium": SupFile1

### Sheet: E9_5_AGM_EC_MarkerGenes
geneName	mean_log10_fdr
Hapln1	-19.5085
Cdh5	-18.9831
Emcn	-17.2673
Tmsb4x	-14.5494
Vim	-13.651
Gng11	-13.4389
Tmsb10	-13.0841
Mt1	-12.911
Ptprm	-12.6748
Ecscr	-12.098
Cldn5	-11.6571
Rgs2	-11.6055
Pecam1	-11.3529
Kdr	-11.2505
Car2	-11.1585
Mt2	-10.8774
Arhgap18	-10.3283
Cd34	-9.9746
Col4a1	-9.81672
Mgst3	-9.80194
Plk2	-9.57815
Flt1	-9.36826
Plvap	-9.20744
Prdx2	-9.04388
Cgnl1	-8.87875
Crip2	-8.83614
Gnai2	-8.82756
Gap43	-8.81844
Actb	-8.76837
Alad	-8.72111
Tpm4	-8.50022
Tek	-8.41961
Fth1	-8.38734
Gpx1	-8.31107
Tmem14c	-8.27257
Ramp2	-8.24856
Msn	-8.00085
Elk3	-7.76505
Limch1	-7.73682
Piezo2	-7.40396
Sh3bgrl3	-7.04611
Tuba1a	-6.85748
Col18a1	-6.78694
Igf2	-6.72122
Esam	-6.60047
Cd109	-6.50272
Anxa2	-6.45998
Thsd1	-6.38708
Calcrl	-6.22486
Smim1	-6.1399
Klhl6	-6.11551
Aplnr	-5.98195
S1pr1	-5.92333
Plxnd1	-5.6796
Actg1	-5.65716
Tmem255a	-5.62465
Efna1	-5.55853
Atl3	-5.49799
Icam2	-5.46204
Lcp1	-5.44099
Clec1b	-5.37819
Sptbn1	-5.368
Dysf	-5.36629
Gngt2	-5.2887
Rasgrp3	-5.25513
Exoc3l4	-5.23499
Akap12	-5.22528
Klf2	-5.04249
Hmbs	-5.03043
Trpc6	-5.00163
Tnfaip2	-4.97393
Mest	-4.96255
Sox17	-4.96149
Slco3a1	-4.95498
Rpl27	-4.93837
Gimap6	-4.92114
Fli1	-4.91367
Alas2	-4.8378
Cd93	-4.78508
Blvrb	-4.7703
Pnpo	-4.76497
Ets1	-4.73742
Egfl7	-4.66164
Erg	-4.59185
Calm1	-4.58783
Sparc	-4.54032
Ptp4a3	-4.5401
Pcdh17	-4.53413
Rpl14	-4.5032
Lhx6	-4.46913
Bpgm	-4.4618
Nid1	-4.45602
Eno1	-4.44134
Rpl28	-4.42844
Vamp5	-4.36783
Zbtb7c	-4.36598
Tie1	-4.36395
S100a16	-4.36319
Bgn	-4.3413
Sipa1	-4.19034

### Sheet: E9_5_AGM_EC_2_MarkerGenes
geneName	mean_log10_fdr
Hapln1	-16.5888
Emcn	-13.9442
Ptp4a2	-13.2306
Ptprm	-13.0964
Apold1	-12.8988
Arhgap18	-12.8567
Lars2	-12.7405
Piezo2	-12.5784
Inpp4b	-12.5179
Shank3	-12.3628
Trpc6	-12.0588
Prkch	-11.3762
Tmem164	-11.3642
Hnrnpu	-11.3595
Rock2	-11.2642
Rassf3	-11.2238
Vim	-11.1552
Smarca5	-11.1141
Lrrc8c	-11.0405
Shroom2	-10.9331
Sacs	-10.8541
BC005537	-10.731
Slc22a23	-10.6744
Slc12a2	-10.6211
Pdk1	-10.593
Gap43	-10.5686
Galnt1	-10.5555
Mef2a	-10.4415
Limch1	-10.4026
Ywhab	-10.3772
Ets2	-10.3266
Rdx	-10.3122
Prex2	-10.3101
Astn1	-10.2777
Rapgef4	-10.2284
Pbrm1	-10.0812
Dock4	-10.0758
Pabpc1	-10.0117
Itga6	-9.99798
Itgb1	-9.96187
Marcks	-9.87318
Slk	-9.86409
Dyrk1a	-9.85104
Dock11	-9.80456
Vav3	-9.72769
Klhl4	-9.69426
Srgap1	-9.61164
Mest	-9.60881
Magi3	-9.53996
Cyyr1	-9.45491
Twistnb	-9.43956
Rapgef6	-9.43063
Tmem255a	-9.42837
Kmt2c	-9.385
Nrip1	-9.37529
Kif2a	-9.33283
Diaph2	-9.31058
Zfp407	-9.30603
H19	-9.28097
Tpr	-9.27378
Ppp3ca	-9.26449
Kif5b	-9.25857
Rif1	-9.20295
Plxnd1	-9.15041
Rassf2	-9.14516
Nes	-9.12512
Etv6	-9.11996
Flt1	-9.10466
Ddx3x	-9.06014
Larp1	-9.02693
Celf1	-9.02551
Bmpr2	-9.00794
Tmtc2	-8.98438
Adam19	-8.97183
Csnk1a1	-8.90565
Nudt4	-8.90016
Usp31	-8.88781
Fam78b	-8.82424
Exoc5	-8.80192
Fbxo9	-8.78742
Pde4d	-8.75236
Ppfibp1	-8.74395
Ssh2	-8.72436
Rapgef5	-8.71358
Uhrf2	-8.70999
Rasgrp3	-8.70607
Cgnl1	-8.68574
Arhgap29	-8.68302
Map4k5	-8.68294
Xiap	-8.68002
Atrx	-8.61056
Srsf11	-8.58483
Nid1	-8.57904
Rasip1	-8.57303
Wnk1	-8.53214
Mki67	-8.50546
Msantd2	-8.50256
Zeb1	-8.49625
Igfbp4	-8.48278
Ankrd17	-8.44006

### Sheet: E9_5_AGM_Neurons_MarkerGenes
geneName	mean_log10_fdr
Sox11	-33.2981
Dach1	-31.714
Gpc6	-31.2016
Gpc3	-27.5309
Prtg	-26.9463
Tenm3	-26.2762
Efna5	-25.1837
Aff3	-24.8074
Zfhx4	-24.4813
Cdh2	-23.9422
Foxp2	-23.4318
Nr6a1	-22.8846
Cacna1c	-22.8187
Cadm1	-21.8961
Cdh11	-21.6377
Npas3	-21.6108
Vcan	-21.4962
Bmpr1b	-21.2124
Epha7	-20.6748
Ptbp2	-20.5029
Fbn2	-20.3575
Msi2	-20.2735
Enah	-19.5177
Setbp1	-19.3598
Sfpq	-19.2413
Zfp462	-18.9293
Tenm4	-18.9161
Mid1	-18.6677
Foxd1	-18.475
Kcnq1ot1	-18.3868
Robo2	-17.9384
Erdr1	-17.8474
Pknox2	-17.8451
3110039I08Rik	-17.8255
Hnrnpu	-17.6765
Auts2	-17.6481
Ror2	-17.595
Sema3a	-17.5793
Ptprk	-17.5021
Meis2	-17.4555
Meox1	-17.3496
Dact1	-17.3152
Fat3	-17.2488
Cxadr	-17.1513
Fndc3c1	-17.095
Rbms3	-16.9231
Spsb4	-16.9082
Pdgfra	-16.708
Eda	-16.666
Mmp16	-16.6426
Lrig3	-16.6056
Fzd3	-16.577
Hs6st2	-16.5514
Ank2	-16.4466
Acvr2b	-16.4451
Twist1	-16.4375
Bmpr1a	-16.3119
Dcc	-16.2602
Cacna2d1	-16.194
Ptn	-16.1813
Unc5c	-16.172
Ptch1	-16.1527
Csrnp3	-16.0831
Ankrd11	-16.063
Dst	-16.0475
Hmga2	-15.9143
Ephb2	-15.8464
Slc35f1	-15.8433
Sox5	-15.7943
Rfx3	-15.7872
Plch1	-15.7827
Lars2	-15.7232
Ctnna2	-15.711
Zfp516	-15.6288
Chd7	-15.5761
Igf2bp3	-15.534
Cd24a	-15.5286
Cask	-15.3674
Rere	-15.3258
Gli2	-15.3003
Plppr1	-15.2943
Adgrv1	-15.2165
Lsamp	-15.1777
Rtn4	-15.0667
Psip1	-15.0088
Nr2f2	-15.0084
Pbx1	-14.8773
Cecr2	-14.8738
Znrf3	-14.8727
Scd2	-14.8003
Uri1	-14.7562
Ybx1	-14.695
Cdh6	-14.6948
Adamts19	-14.6692
Ccdc88a	-14.6129
Rev3l	-14.6039
Nsd2	-14.5454
Gas1	-14.4016
Tcf12	-14.3817
Trps1	-14.3679

### Sheet: E9_5_AGM_Mes_MarkerGenes
geneName	mean_log10_fdr
Crabp2	-43.0314
Crabp1	-39.02
Ptn	-35.1881
Mdk	-31.9744
Lima1	-30.8834
Igdcc3	-29.6687
Gpc3	-29.5616
Ccnd2	-27.1522
Gpc6	-26.8042
Hmgb2	-25.1643
Mif	-24.923
Gapdh	-24.4876
Eno1	-22.9252
Vcan	-20.9002
Pkm	-20.796
Tuba1a	-20.0099
Arg1	-18.2652
Ptma	-17.8533
Arl3	-17.0481
Eno3	-17.0433
Pclaf	-16.7587
Lrrc20	-16.2861
Peg3	-15.7561
Aff3	-15.5639
Tubb2b	-15.5367
Mfap2	-14.9734
Cadm1	-14.3762
Nasp	-14.3028
Tenm3	-14.0884
Nedd4	-13.9011
Id2	-13.6958
Rec114	-13.6575
Myh10	-13.5182
Prtg	-13.4557
Hnrnpa1	-13.3234
Npm1	-13.2162
Greb1l	-13.1075
Pdgfra	-13.0883
Aff1	-12.9703
Ncam1	-12.3908
Zfp13	-12.2974
Cdh11	-12.1703
Cyr61	-12.1643
Ubb	-12.1518
Meox1	-11.9679
Hoxa7	-11.8454
Dach1	-11.7107
Car14	-11.6319
Tmsb10	-11.3652
Sox11	-11.2601
Hnrnph3	-11.2301
Bzw2	-11.2272
Zfhx4	-11.136
Lnx1	-10.9603
Tubb5	-10.889
Fubp1	-10.7823
Tenm4	-10.697
Igfbp5	-10.6471
Hnrnpm	-10.6419
Ccnt1	-10.5525
Opa1	-10.5082
Hnrnpab	-10.3395
Tex14	-10.3124
Col2a1	-10.2796
Plch1	-10.142
Zfp462	-10.1331
Ldha	-10.0537
Nr2f1	-9.85796
Nnat	-9.85627
Foxp2	-9.85051
Fgfr2	-9.8063
Pknox2	-9.76787
Cxcl12	-9.71486
Fbn2	-9.69566
Ccdc73	-9.67271
Robo2	-9.58486
Rnd3	-9.56675
H2afy2	-9.53153
Meis2	-9.47978
Col26a1	-9.47672
Hmga2	-9.43755
Ezh2	-9.1944
Hoxb5os	-9.13729
Enah	-9.06549
Pdzrn3	-8.94783
Scd2	-8.919
Fat3	-8.88144
Ddx39b	-8.84694
Hk2	-8.76983
Ift74	-8.74284
Gli2	-8.72427
Ldhb	-8.69673
Cbx1	-8.65743
Styxl1	-8.62249
St8sia2	-8.60535
Gm10069	-8.57296
Epha7	-8.5346
Sept11	-8.53048
Cd24a	-8.42118
Snrnp70	-8.37825

### Sheet: E9_5_YS_EC_MarkerGenes
geneName	mean_log10_fdr
Lyve1	-51.4375
Stab2	-50.6944
Mrc1	-37.1665
Calcrl	-35.5425
Selenop	-32.8111
Lgals1	-30.3718
Maf	-29.1913
Apoe	-25.741
Malat1	-24.9015
Ldb2	-24.2199
Cdh5	-22.405
Tek	-22.2376
Colec12	-21.9687
Col4a1	-21.8248
Col14a1	-20.8909
Kdr	-20.3825
Gimap4	-20.2801
Gpr182	-20.0071
Stab1	-19.6152
Flt1	-19.5872
Actb	-19.5123
Plvap	-19.3694
Dab2	-19.0645
Clec14a	-18.8586
Fmo1	-18.7218
Cd36	-16.6086
Cavin2 (aka Sdpr)	-16.1956
Oit3	-15.8115
Sh3bgrl3	-15.6756
Ramp2	-15.3107
Pecam1	-15.2116
Tmsb4x	-15.1683
Zfpm2	-14.7996
Cd93	-14.7116
Fcgrt	-14.1519
Pcdh17	-13.9303
Ptprb	-13.7498
Palld	-13.6053
Anxa2	-13.5988
Ptprm	-13.414
Tagln2	-13.4046
Fn1	-13.3871
Elmo1	-13.2916
Ahnak	-13.218
Tmem2	-13.2067
Raph1	-13.1347
Gmfg	-12.9916
Plekhg1	-12.9407
Igf2	-12.911
Txnip	-12.7369
B2m	-12.7146
Tmsb10	-12.6373
Npl	-12.622
Mest	-12.6005
Pdia5	-12.2605
Arhgdib	-12.2197
Rapgef5	-12.1757
Mt1	-12.1246
Rgs7bp	-12.0599
Sparc	-11.7337
Adam12	-10.9788
Col4a2	-10.9497
Sptbn1	-10.885
Tspan18	-10.5706
Vav3	-10.554
Hivep3	-10.5241
Arhgap31	-10.5168
Arhgap29	-10.4169
Iqgap2	-10.4151
Icam2	-10.4005
Add3	-10.2588
Tcn2	-10.1832
Mast4	-10.1106
Epas1	-10.1031
Itga1	-10.0515
Igf1	-10.0077
Adgrf5	-9.93518
Ralb	-9.91045
Arpc1b	-9.90033
Car2	-9.89382
Elk3	-9.80979
Psd3	-9.77648
Rasgrp3	-9.76172
Snrk	-9.74325
Esam	-9.64498
Galnt18	-9.62678
Igfbp4	-9.58997
Nfib	-9.56903
S100a13	-9.41753
Csgalnact1	-9.41703
Gnai2	-9.30773
Srgap1	-9.25629
Gpm6b	-9.20446
Crip2	-9.17961
Ctsl	-9.16724
Dysf	-9.15738
Npr1	-9.13979
Ifitm3	-9.08296
Fgd5	-9.05922
Ifi27l2a	-9.02743

### Sheet: E9_5_YS_Ery_MarkerGenes
geneName	mean_log10_fdr
Col1a1	-37.5769
Pf4	-35.9832
Camk1d	-34.2869
Prdx2	-32.5037
Mgst3	-30.9624
Smim1	-30.8744
Fth1	-30.5029
Alas2	-29.453
Gpx1	-28.9662
Tmem14c	-28.9286
Rplp1	-28.4076
Car2	-28.2237
Hmbs	-27.3181
Blvrb	-25.9289
Alad	-25.7422
Col1a2	-25.6164
Ttr	-24.3323
Slc25a37	-24.0244
Pnpo	-23.3651
Mt1	-23.1847
Spta1	-22.1839
Cpox	-22.1576
Ftl1	-21.8546
Rplp0	-21.831
Mt2	-21.7898
Apoa1	-21.6533
Slc4a1	-21.566
Ell2	-21.423
Rpl41	-21.4163
Urod	-20.8864
Hebp1	-20.6486
Hemgn	-20.4451
Rpl28	-20.3939
Rps18	-20.191
Lum	-19.3053
Rpl14	-19.267
Col3a1	-18.0894
Rpl23a	-18.0626
Gypa	-17.4111
Thbs1	-17.2577
Rpsa	-17.1402
Sptb	-17.0402
Rps5	-17.0287
Ctla2a	-17.0015
Afp	-16.8275
Ermap	-16.6375
Rps14	-16.5964
Bpgm	-16.372
Acp5	-16.2794
Atpif1	-15.9688
Hist1h4d	-15.9474
Rps8	-15.942
Apoa2	-15.7516
Cdk8	-15.4692
Postn	-15.3993
Vangl1	-15.37
Rpl26	-15.2115
Mir6236	-14.9621
Rpl35	-14.813
Rpl18a	-14.7834
Rpl32	-14.7197
Rpl27	-14.6238
Rpl37	-14.4111
Lars2	-14.3832
Ank1	-14.3425
Acta2	-14.2928
Rpl8	-14.1589
Cmss1	-14.13
Gphn	-14.1294
Ncf4	-13.867
Slc39a8	-13.6517
Snca	-13.5271
Slc38a5	-13.1939
Rps15	-13.0049
Tubb4b	-12.9512
Cox6b2	-12.7111
Rplp2	-12.6747
Tuba4a	-12.6639
S100g	-12.6118
Tfrc	-12.5472
Rpl34	-12.4682
Rps19	-12.2985
Rack1	-12.2952
Trim10	-12.2738
Rpl38	-12.155
1810037I17Rik	-11.9722
Rpl9	-11.9575
Slc25a21	-11.9528
Cox8a	-11.7015
Fam210b	-11.6318
Rps27	-11.5124
Fech	-11.5036
Hdgf	-11.396
Rpl17	-11.391
Rps16	-11.2708
Rps3	-11.1487
Rps2	-11.1
Rpl36	-11.0629
Mrap	-11.0538
Epb41	-10.9893

### Sheet: E9_5_YS_EMP_MarkerGenes
geneName	mean_log10_fdr
Rac2	-16.6274
Sash3	-11.9244
Hcls1	-10.2456
Coro2a	-10.0409
Ptpn6	-9.87089
Runx1	-9.76225
Laptm5	-9.51562
Spi1	-9.23865
Plek	-9.11141
Traf3ip3	-9.10847
Psd4	-9.02514
Ccl3	-8.86149
P2rx1	-8.7818
Tyrobp	-8.55903
Ptpn7	-8.42182
Mpo	-7.92055
Parp12	-7.27495
Arhgdib	-7.27464
Cyba	-7.16613
Adgrg1	-6.8123
Pla2g4a	-6.6772
Pdxk-ps	-6.58202
Tnni2	-6.44974
Arpc1b	-6.42489
Prtn3	-6.41137
Pmaip1	-6.37629
Myo1f	-6.37237
Batf	-6.24506
Ptprc	-5.92449
Fcer1g	-5.86967
Bin2	-5.63179
Alox5ap	-5.47406
Vav1	-5.26521
Fermt3	-5.15225
Gm14051	-5.072
Hspa1a	-4.76061
Angpt1	-4.73839
Arhgap6	-4.63625
Il10ra	-4.53249
Cyth4	-4.35754
Ikzf2	-4.3236
Msl3l2	-4.31685
Plcg2	-4.22189
Coro1a	-4.07825
Cacnb2	-3.96081
Dlec1	-3.9365
Tmbim7	-3.78481
Ncf1	-3.75416
Pebp4	-3.74613
Cd79b	-3.74512
Rs1	-3.70912
Bid	-3.66012
Dock2	-3.57804
Gna14	-3.57395
Spns1	-3.56914
Disp2	-3.50164
Slc6a13	-3.45885
Acp7	-3.42554
Cela1	-3.3289
Tagln2	-3.31955
Gid4	-3.19559
Ntrk3	-3.19205
Treml1	-3.19118
Ccdc158	-3.15252
Mob3a	-3.1139
Ly6e	-3.08018
Gna15	-3.04947
Cox8a	-3.04095
Clic1	-3.02657
Rab38	-2.94848
Lrmp	-2.9233
Ptk2b	-2.85095
Ptma	-2.84645
Fxyd5	-2.79079
Abhd3	-2.76896
Comtd1	-2.75544
Phgdh	-2.73901
Fcgr3	-2.70651
Psmb10	-2.68217
Lrrc8d	-2.65534
I830077J02Rik	-2.63947
Tmsb4x	-2.62831
Tprkb	-2.59489
Morn3	-2.57618
Gabrp	-2.57064
Sh3bgrl3	-2.56027
Ccdc163	-2.54842
Apbb1ip	-2.54252
Fcgr1	-2.53841
Abca3	-2.53005
Tox	-2.52011
Tmem233	-2.51399
Hspa1b	-2.49979
Slc35c1	-2.47543
Ahi1	-2.45793
Apoe	-2.45183
Mfng	-2.44127
Pycard	-2.43382
Dnmt3b	-2.40514
Arpc1a	-2.38112
