## Supplementary material for "Single-cell atlas of major haematopoietic tissues sheds light on blood cell formation from embryonic endothelium": SupFile3

### Sheet: Sheet1
AGM mesenchyme
	FDR
nervous system development	2.36E-14
axon guidance	4.75E-09
heart development	6.58E-06
YS mesenchyme
	FDR
collagen fibril organisation	8.41E-10
endodermal cell differentiation	1.85E-04
angiogenesis	4.88E-04
AGM Neuronal cells
	FDR_E9.5	FDR_E11.5
nervous system development	2.10E-15	5.30E-15
axon guidance	3.26E-12	4.11E-13
Wnt signalling pathway	3.84E-06	7.66E-07
YS_liver_like
	FDR
cholesterol metabolic process	2.0E-13
steroid metabolic process	4.5E-12
lipid metabolic process	1.85E-10
YS_EC versus AGM_EC
	FDR
GO:0030036~actin cytoskeleton organization	2.39E-07
GO:0001525~angiogenesis	4.45E-07
GO:0006897~endocytosis	4.31E-06
AGM_EC_2 versus YS_EC
	FDR
GO:0006351~transcription, DNA-templated	1.58E-18
GO:0006355~regulation of transcription, DNA-templated	1.01E-12
GO:0045944~positive regulation of transcription from RNA polymerase II promoter	3.76E-10
AGM_EC_2 versus AGM_EC
	FDR
GO:0006351~transcription, DNA-templated	8.72E-14
GO:0045944~positive regulation of transcription from RNA polymerase II promoter	4.06E-10
GO:0006355~regulation of transcription, DNA-templated	7.66E-09
